# Shifting a Cellular Metabolic Landscape Identifies a Refractory Environment for Flavivirus Replication

**DOI:** 10.1101/2022.02.21.481365

**Authors:** Rebekah C. Gullberg, Nunya Chotiwan, M. Nurul Islam, Laura A. St Clair, Elena Lian, Thomas J. Edwards, Sudip Khadka, Christopher Teng, Barbara Graham, Kirsten Krieger, Amber Hopf-Jannasch, Douglas J. LaCount, John T. Belisle, Richard J. Kuhn, Rushika Perera

## Abstract

Host-targeted therapeutics to control viral infection are gaining prominence given the vulnerability of viral replication at select host-interaction points and the limited possibility of developing drug resistant mutants. Nevertheless, the chemical and biological impact of many host-targeted therapeutics on both the cell and virus has not been elucidated and remains a key complication. Previously, it has been demonstrated that inhibition of fatty acid metabolism has significant antiviral potential. Here, we use a multidisciplinary approach to demonstrate how inhibition of fatty acid biosynthesis creates a metabolically refractory environment that drives viral dependence on alternate metabolic pathways for survival. By profiling the global metabolic landscape following inhibition of fatty acid biosynthesis, we identified additional biochemical pathways that, when inhibited in combination with fatty acid biosynthesis, displayed increased antiviral potential. Our studies also demonstrated that there was a direct link between changes in cellular chemical composition and the ultrastructural membrane architecture induced by viral gene products. Utilizing inhibitors to change these metabolic environments significantly impacted early viral replication and disrupted the membrane architecture critical for the viral life cycle. Here, we have defined at a molecular level how shifting metabolic landscapes can be exploited to identify combinations of therapeutics that have a greater antiviral effect.

**Author Summary:** Dengue viruses are transmitted by *Aedes aegypti* mosquitoes which are prevalent in the tropical and subtropical regions of the world. These viruses cause over 350 million infections annually. There are no antivirals to combat infection and the only vaccine available is suboptimal. Since these viruses are obligate pathogens, they hijack lipid metabolic pathways in host cells to drive new lipid synthesis critically required for their replication. Mechanisms of how lipid synthesis impacts viral replication is unknown. These viruses also rearrange cellular membranes to form platforms for assembly of viral replication complexes. Here, for the first time, we show that virus-hijacking of *de novo* fatty acid biosynthesis pathways is required for the formation of membranous replication platforms and if inhibited disrupted synthesis of replicative form viral RNA. Importantly, these inhibitors drastically rearranged the metabolic landscape of the cell resulting in an activation of compensatory nucleotide synthesis pathways that allowed the virus to survive at a low level through the inhibition. However, if both pathways were inhibited in combination, infectious virus release was reduced to below detection limits. The study demonstrates how understanding the metabolic landscape altered by specific inhibitors can lead to the discovery of compensatory metabolic pathways and targets that in combination can enhance intervention efficacy.
