## Supplementary material for "Shifting a Cellular Metabolic Landscape Identifies a Refractory Environment for Flavivirus Replication": Gullberg et al_Supplementary Table 2

### Sheet: Sheet1
Supplemental Table 2. Dysregulated biochemical pathways in DENV2 infected cells following Orlistat treatment as determined through Mummichog pathway and network analysis of metabolomics data (see materials and methods).
The following information is provided for each pathway: Pathway: the name of the biochemical pathway. P-value: the p-value indicating the significance changes in the pathway above background levels. Features (KEGG id): the identification of the features according to the KEGG database that are found in the indicated pathway. Features (Name): The name of the corresponding features found in the path…
Pathway	p-value	Features (KEGG id)	Feature Name	Mode	Time
Porphyrin metabolism	0.00277288	C00931,C00931,C05520/C01045/C01042	Porphobilinogen-Porphobilinogen-2-Amino-3-oxoadipate; 2-Amino-3-oxohexanedioic acid/N-Formyl-L-glutamate/N-Acetyl-L-aspartate	Negative	6 hr
Glycosphingolipid biosynthesis - ganglioseries	0.0175615	C06135,C06126	GA2; GalNAc-beta1->4Gal-beta1->4Glc-beta1->1'Cer; GalNAc-beta1->4LacCer-Digalactosylceramide; Gal-alpha1->4Gal-beta1->1'Cer	Negative	6 hr
Glycosphingolipid metabolism	0.0175615	C06126,C00270	Digalactosylceramide; Gal-alpha1->4Gal-beta1->1'Cer-N-Acetylneuraminate; N-Acetylneuraminic acid; 5-Acetamido-3,5-dideoxy-D-glycero-D-galacto-2-nonulosonic acid; Neu5Ac	Negative	6 hr
Drug metabolism - cytochrome P450	0.044198	C16591,C16546,C16661,C07501,CE5924/CE5929/CE4989/CE5931/CE7093/CE5663/C08012/CE6234/CE5828,C16560,C05635/C16596/C02712	3-Carbamoyl-2-phenylpropionic acid N-Desmethyltamoxifen L-alpha-Acetyl-N-normethadol; nor-LAAM Felbamate //20-OH-10,11-dihydro-leukotriene B4//13,14-dihydro-15-oxo-PGE1/13,14-dihydro- lipoxin A4/Levomethadyl acetate; LAAM/prostaglandin H1/ 3-Hydroxylidocaine 5-Hydroxyindoleacetate/5-Phenyl-1,3-oxazinane-2,4-dione/N-Acetylmethionine	Positive	6 hr
Pentose and Glucuronate Interconversions	0.0731031	C00015,C00105,C00167	UDP; Uridine 5'-diphosphate UMP; Uridylic acid; Uridine monophosphate; Uridine 5'-monophosphate; 5'Uridylic acid UDP-glucuronate; UDPglucuronate; UDP-D-glucuronate; UDP-alpha-D-glucuronate	Positive	6 hr
Prostaglandin formation from dihomo gama-linoleic acid	0.0731031	CE5924/CE5929/CE4989/CE5931/CE7093/CE5663/C08012/CE6234/CE5828,,	20-OH-10,11-dihydro-leukotriene B4-13,14-dihydro-15-oxo-PGE1/13,14-dihydro- lipoxin A4/Levomethadyl acetate; LAAM/prostaglandin H1/--	Positive	6 hr
Hyaluronan Metabolism	0.109487	C01170/C00043/C00203,C00140/C00645/C01132,C00015,C00167	UDP-N-acetyl-D-mannosamine/UDP-N-acetyl-D-glucosamine; UDP-N-acetylglucosamine/UDP-N-acetyl-D-galactosamine-N-Acetyl-D-glucosamine; N-Acetylchitosamine; 2-Acetamido-2-deoxy-D-glucose; GlcNAc/N-Acetyl-D-mannosamine; 2-Acetamido-2-deoxy-D-mannose/N-Acetyl-D-galactosamine; N-Acetyl-D-chondrosamine; 2-Acetamido-2-deoxy-D-galactose-UDP; Uridine 5'-diphosphate-UDP-glucuronate; UDPglucuronate; UDP-D-glu…	Positive	6 hr
Vitamin B6 (pyridoxine) metabolism	0.164608	,C00547	L-Noradrenaline; Noradrenaline; Norepinephrine; Arterenol; 4-[(1R)-2-Amino-1-hydroxyethyl]-1,2-benzenediol	Positive	6 hr
Aspartate and asparagine metabolism	0.179565	,,C00049,,,C00127,,C00051,,C02238/C01879,C02238/C01879,C05100/C00064,C00127,C03740,,C04540,C00669,,C00062,,,,C00062	L-Aspartate; L-Aspartic acid; 2-Aminosuccinic acid---Glutathione disulfide; GSSG; Oxiglutatione; Oxidized glutathione--Glutathione; 5-L-Glutamyl-L-cysteinylglycine; N-(N-gamma-L-Glutamyl-L-cysteinyl)glycine; gamma-L-Glutamyl-L-cysteinyl-glycine; GSH; Reduced glutathione--5-Oxo-L-proline/5-Oxoproline; Pyroglutamic acid; 5-Pyrrolidone-2-carboxylic acid; Pyroglutamate; 5-Oxo-L-proline; L-Pyroglutami…	Positive	6 hr
Keratan sulfate degradation	0.202168	C01170/C00043/C00203,C00140/C00645/C01132,C00015	UDP-N-acetyl-D-mannosamine/UDP-N-acetyl-D-glucosamine; UDP-N-acetylglucosamine/UDP-N-acetyl-D-galactosamine-N-Acetyl-D-glucosamine; N-Acetylchitosamine; 2-Acetamido-2-deoxy-D-glucose; GlcNAc/N-Acetyl-D-mannosamine; 2-Acetamido-2-deoxy-D-mannose/N-Acetyl-D-galactosamine; N-Acetyl-D-chondrosamine; 2-Acetamido-2-deoxy-D-galactose-UDP; Uridine 5'-diphosphate	Positive	6 hr
3-oxo-10R-octadecatrienoate beta-oxidation	0.202168			Positive	6 hr
Fatty Acid Metabolism	0.215612			Positive	6 hr
Biopterin metabolism	0.229645	C00079,C00082/CE2174,,C03150,C00079,	L-Phenylalanine; (S)-alpha-Amino-beta-phenylpropionic acid-L-Tyrosine; (S)-3-(p-Hydroxyphenyl)alanine; (S)-2-Amino-3-(p-hydroxyphenyl)propionic acid; Tyrosine/--N-Ribosylnicotinamide; 1-(beta-D-Ribofuranosyl)nicotinamide-L-Phenylalanine; (S)-alpha-Amino-beta-phenylpropionic acid-	Positive	6 hr
Linoleate metabolism	0.355012	,C00015,,C00127,,,C00167,C00127,,C00051	-UDP; Uridine 5'-diphosphate--Glutathione disulfide; GSSG; Oxiglutatione; Oxidized glutathione---UDP-glucuronate; UDPglucuronate; UDP-D-glucuronate; UDP-alpha-D-glucuronate-Glutathione disulfide; GSSG; Oxiglutatione; Oxidized glutathione--Glutathione; 5-L-Glutamyl-L-cysteinylglycine; N-(N-gamma-L-Glutamyl-L-cysteinyl)glycine; gamma-L-Glutamyl-L-cysteinyl-glycine; GSH; Reduced glutathione	Positive	6 hr
Androgen and estrogen biosynthesis and metabolism	0.360474	C00015,,C00167,C00361/C00054,C11132,C00951,C00951,C00051	UDP; Uridine 5'-diphosphate--UDP-glucuronate; UDPglucuronate; UDP-D-glucuronate; UDP-alpha-D-glucuronate-dGDP; 2'-Deoxyguanosine 5'-diphosphate/Adenosine 3',5'-bisphosphate; PAP; 3'-Phosphoadenylate; Phosphoadenosine phosphate-2-Methoxyestrone 3-glucuronide-Estradiol-17beta; beta-Estradiol; Estradiol-Estradiol-17beta; beta-Estradiol; Estradiol-Glutathione; 5-L-Glutamyl-L-cysteinylglycine; N-(N-ga…	Positive	6 hr
Putative anti-Inflammatory metabolites formation from EPA	0.3656	CE2953/CE7079,C00051	----rac-5,6-epoxy-retinoate/leukotriene A5-Glutathione; 5-L-Glutamyl-L-cysteinylglycine; N-(N-gamma-L-Glutamyl-L-cysteinyl)glycine; gamma-L-Glutamyl-L-cysteinyl-glycine; GSH; Reduced glutathione	Positive	6 hr
Ascorbate (Vitamin C) and Aldarate Metabolism	0.368372	C00051,C00262,C00127,C00127	-Glutathione; 5-L-Glutamyl-L-cysteinylglycine; N-(N-gamma-L-Glutamyl-L-cysteinyl)glycine; gamma-L-Glutamyl-L-cysteinyl-glycine; GSH; Reduced glutathione-Hypoxanthine; Purine-6-ol-Glutathione disulfide; GSSG; Oxiglutatione; Oxidized glutathione-Glutathione disulfide; GSSG; Oxiglutatione; Oxidized glutathione	Positive	6 hr
Vitamin B5 - CoA biosynthesis from pantothenate	0.371986	C03492,C00864,C00112,	D-4'-Phosphopantothenate; (R)-4'-Phosphopantothenate-Pantothenate; Pantothenic acid; (R)-Pantothenate-CDP; Cytidine 5'-diphosphate; Cytidine diphosphate-	Positive	6 hr
Galactose metabolism	0.373498	C00140/C00645/C01132,C00015,C00112	N-Acetyl-D-glucosamine; N-Acetylchitosamine; 2-Acetamido-2-deoxy-D-glucose; GlcNAc/N-Acetyl-D-mannosamine; 2-Acetamido-2-deoxy-D-mannose/N-Acetyl-D-galactosamine; N-Acetyl-D-chondrosamine; 2-Acetamido-2-deoxy-D-galactose-UDP; Uridine 5'-diphosphate-CDP; Cytidine 5'-diphosphate; Cytidine diphosphate	Positive	6 hr
Pyruvate Metabolism	0.373498	C00222/C00022,C00149,C00051	3-Oxopropanoate; Malonate semialdehyde/Pyruvate; Pyruvic acid; 2-Oxopropanoate; 2-Oxopropanoic acid; Pyroracemic acid-(S)-Malate; L-Malate; L-Apple acid; L-Malic acid; L-2-Hydroxybutanedioic acid-Glutathione; 5-L-Glutamyl-L-cysteinylglycine; N-(N-gamma-L-Glutamyl-L-cysteinyl)glycine; gamma-L-Glutamyl-L-cysteinyl-glycine; GSH; Reduced glutathione	Positive	6 hr
Fructose and mannose metabolism	0.373498			Positive	6 hr
Polyunsaturated fatty acid biosynthesis	0.376271			Positive	6 hr
Drug metabolism - other enzymes	0.376271			Positive	6 hr
Chondroitin sulfate degradation	0.381481	C00140/C00645/C01132	N-Acetyl-D-glucosamine; N-Acetylchitosamine; 2-Acetamido-2-deoxy-D-glucose; GlcNAc/N-Acetyl-D-mannosamine; 2-Acetamido-2-deoxy-D-mannose/N-Acetyl-D-galactosamine; N-Acetyl-D-chondrosamine; 2-Acetamido-2-deoxy-D-galactose	Positive	6 hr
Lipoate metabolism	0.381481			Positive	6 hr
Heparan sulfate degradation	0.381481	C00140/C00645/C01132	N-Acetyl-D-glucosamine; N-Acetylchitosamine; 2-Acetamido-2-deoxy-D-glucose; GlcNAc/N-Acetyl-D-mannosamine; 2-Acetamido-2-deoxy-D-mannose/N-Acetyl-D-galactosamine; N-Acetyl-D-chondrosamine; 2-Acetamido-2-deoxy-D-galactose	Positive	6 hr
N-Glycan Degradation	0.381481	C00140/C00645/C01132	N-Acetyl-D-glucosamine; N-Acetylchitosamine; 2-Acetamido-2-deoxy-D-glucose; GlcNAc/N-Acetyl-D-mannosamine; 2-Acetamido-2-deoxy-D-mannose/N-Acetyl-D-galactosamine; N-Acetyl-D-chondrosamine; 2-Acetamido-2-deoxy-D-galactose	Positive	6 hr
Tyrosine metabolism	0.428115	C00015,C00099/C00133/C00041,C00079,C00547,C00082/CE2174,,C05100/C00064,C00361/C00054,C05350/C01179,C00167,C00222/C00022,C00355,C05332,C00127,CE2176,C00166/C02763,C00127,C00079,C02505,C00051	-UDP; Uridine 5'-diphosphate-beta-Alanine; 3-Aminopropionic acid; 3-Aminopropanoate/D-Alanine; D-2-Aminopropionic acid; D-Ala/L-Alanine; L-2-Aminopropionic acid; L-alpha-Alanine-L-Phenylalanine; (S)-alpha-Amino-beta-phenylpropionic acid-L-Noradrenaline; Noradrenaline; Norepinephrine; Arterenol; 4-[(1R)-2-Amino-1-hydroxyethyl]-1,2-benzenediol-L-Tyrosine; (S)-3-(p-Hydroxyphenyl)alanine; (S)-2-Amino…	Positive	6 hr
Alanine and Aspartate Metabolism	0.437274	C00049,C00099/C00133/C00041,C01042,C05100/C00064,C00062,C00222/C00022,C00062	L-Aspartate; L-Aspartic acid; 2-Aminosuccinic acid-beta-Alanine; 3-Aminopropionic acid; 3-Aminopropanoate/D-Alanine; D-2-Aminopropionic acid; D-Ala/L-Alanine; L-2-Aminopropionic acid; L-alpha-Alanine-N-Acetyl-L-aspartate-3-Ureidoisobutyrate/L-Glutamine; L-2-Aminoglutaramic acid-L-Arginine; (S)-2-Amino-5-guanidinovaleric acid-3-Oxopropanoate; Malonate semialdehyde/Pyruvate; Pyruvic acid; 2-Oxoprop…	Positive	6 hr
Aminosugars metabolism	0.437274	C05100/C00064,C00015,,C00222/C00022,C00140/C00645/C01132,C00055,C01170/C00043/C00203	3-Ureidoisobutyrate/L-Glutamine; L-2-Aminoglutaramic acid-UDP; Uridine 5'-diphosphate--3-Oxopropanoate; Malonate semialdehyde/Pyruvate; Pyruvic acid; 2-Oxopropanoate; 2-Oxopropanoic acid; Pyroracemic acid-N-Acetyl-D-glucosamine; N-Acetylchitosamine; 2-Acetamido-2-deoxy-D-glucose; GlcNAc/N-Acetyl-D-mannosamine; 2-Acetamido-2-deoxy-D-mannose/N-Acetyl-D-galactosamine; N-Acetyl-D-chondrosamine; 2-Ace…	Positive	6 hr
Vitamin A (retinol) metabolism	0.45576	CE2953/CE7079,,C00015,CE5653,C00167	rac-5,6-epoxy-retinoate/leukotriene A5--UDP; Uridine 5'-diphosphate-4-oxo-9-cis-retinoate-UDP-glucuronate; UDPglucuronate; UDP-D-glucuronate; UDP-alpha-D-glucuronate	Positive	6 hr
Glycosphingolipid biosynthesis - globoseries	0.468616	C01170/C00043/C00203,C00140/C00645/C01132,C00055,C00015	UDP-N-acetyl-D-mannosamine/UDP-N-acetyl-D-glucosamine; UDP-N-acetylglucosamine/UDP-N-acetyl-D-galactosamine-N-Acetyl-D-glucosamine; N-Acetylchitosamine; 2-Acetamido-2-deoxy-D-glucose; GlcNAc/N-Acetyl-D-mannosamine; 2-Acetamido-2-deoxy-D-mannose/N-Acetyl-D-galactosamine; N-Acetyl-D-chondrosamine; 2-Acetamido-2-deoxy-D-galactose-CMP; Cytidine-5'-monophosphate; Cytidylic acid-UDP; Uridine 5'-diphosp…	Positive	6 hr
Phosphatidylinositol phosphate metabolism	0.468616	C01170/C00043/C00203,,C00015,C00055	UDP-N-acetyl-D-mannosamine/UDP-N-acetyl-D-glucosamine; UDP-N-acetylglucosamine/UDP-N-acetyl-D-galactosamine--UDP; Uridine 5'-diphosphate-CMP; Cytidine-5'-monophosphate; Cytidylic acid	Positive	6 hr
Proteoglycan biosynthesis	0.468616	C01170/C00043/C00203,C00361/C00054,C00015,C00167	UDP-N-acetyl-D-mannosamine/UDP-N-acetyl-D-glucosamine; UDP-N-acetylglucosamine/UDP-N-acetyl-D-galactosamine-dGDP; 2'-Deoxyguanosine 5'-diphosphate/Adenosine 3',5'-bisphosphate; PAP; 3'-Phosphoadenylate; Phosphoadenosine phosphate-UDP; Uridine 5'-diphosphate-UDP-glucuronate; UDPglucuronate; UDP-D-glucuronate; UDP-alpha-D-glucuronate	Positive	6 hr
Omega-3 fatty acid metabolism	0.485085			Positive	6 hr
O-Glycan biosynthesis	0.485085	C01170/C00043/C00203,C00015,C00055	UDP-N-acetyl-D-mannosamine/UDP-N-acetyl-D-glucosamine; UDP-N-acetylglucosamine/UDP-N-acetyl-D-galactosamine-UDP; Uridine 5'-diphosphate-CMP; Cytidine-5'-monophosphate; Cytidylic acid	Positive	6 hr
Porphyrin metabolism	0.485085	C00015,C00167,C01042	UDP; Uridine 5'-diphosphate-UDP-glucuronate; UDPglucuronate; UDP-D-glucuronate; UDP-alpha-D-glucuronate-N-Acetyl-L-aspartate	Positive	6 hr
Starch and Sucrose Metabolism	0.485085	C00015,C00105,C00167	UDP; Uridine 5'-diphosphate-UMP; Uridylic acid; Uridine monophosphate; Uridine 5'-monophosphate; 5'Uridylic acid-UDP-glucuronate; UDPglucuronate; UDP-D-glucuronate; UDP-alpha-D-glucuronate	Positive	6 hr
Purine metabolism	0.00025208	C00294,C00144,C00361/C00054,C00361/C00054,C00147,C00074,C00387,C01620/C00262,C00242,C00385,C00147,C00212/C00330,C00362/C00020,C00385,C00147,C00575,C00655,C01620/C00262	Inosine-GMP; Guanosine 5'-phosphate; Guanosine monophosphate; Guanosine 5'-monophosphate; Guanylic acid-dGDP; 2'-Deoxyguanosine 5'-diphosphate/Adenosine 3',5'-bisphosphate; PAP; 3'-Phosphoadenylate; Phosphoadenosine phosphate-dGDP; 2'-Deoxyguanosine 5'-diphosphate/Adenosine 3',5'-bisphosphate; PAP; 3'-Phosphoadenylate; Phosphoadenosine phosphate-Adenine; 6-Aminopurine-Phosphoenolpyruvate; Phospho…	Positive	18 hr
Fatty acid activation	0.00168053	C01595,C01595,C03242,C01595,C06426/C06427,C01595,C01712/C00712,C01595,C03242	Linoleate; Linoleic acid; (9Z,12Z)-Octadecadienoic acid; 9-cis,12-cis-Octadecadienoate; 9-cis,12-cis-Octadecadienoic acid-Linoleate; Linoleic acid; (9Z,12Z)-Octadecadienoic acid; 9-cis,12-cis-Octadecadienoate; 9-cis,12-cis-Octadecadienoic acid-(8Z,11Z,14Z)-Icosatrienoic acid; Dihomo-gamma-linolenic acid; (Z,Z,Z)-8,11,14-Eicosatrienoic acid; (Z,Z,Z)-8,11,14-Icosatrienoic acid; (Z,Z,Z)-8,11,14-Eico…	Negative	18 hr
Di-unsaturated fatty acid beta-oxidation	0.00210066	C01595,C01595,C01595,C01595,C01595	Linoleate; Linoleic acid; (9Z,12Z)-Octadecadienoic acid; 9-cis,12-cis-Octadecadienoate; 9-cis,12-cis-Octadecadienoic acid-Linoleate; Linoleic acid; (9Z,12Z)-Octadecadienoic acid; 9-cis,12-cis-Octadecadienoate; 9-cis,12-cis-Octadecadienoic acid-Linoleate; Linoleic acid; (9Z,12Z)-Octadecadienoic acid; 9-cis,12-cis-Octadecadienoate; 9-cis,12-cis-Octadecadienoic acid-Linoleate; Linoleic acid; (9Z,12Z…	Negative	18 hr
Fatty Acid Metabolism	0.00210066	C01595,C01595,C01595,C01595,C01595	Linoleate; Linoleic acid; (9Z,12Z)-Octadecadienoic acid; 9-cis,12-cis-Octadecadienoate; 9-cis,12-cis-Octadecadienoic acid-Linoleate; Linoleic acid; (9Z,12Z)-Octadecadienoic acid; 9-cis,12-cis-Octadecadienoate; 9-cis,12-cis-Octadecadienoic acid-Linoleate; Linoleic acid; (9Z,12Z)-Octadecadienoic acid; 9-cis,12-cis-Octadecadienoate; 9-cis,12-cis-Octadecadienoic acid-Linoleate; Linoleic acid; (9Z,12Z…	Negative	18 hr
De novo fatty acid biosynthesis	0.00571381	C01595,C06428/C02075/CE5013/CE5932,C01595,C06429,C06426/C06427,C01595,C03242,C00219,C01595,C03242,C01595,C01712/C00712	Linoleate; Linoleic acid; (9Z,12Z)-Octadecadienoic acid; 9-cis,12-cis-Octadecadienoate; 9-cis,12-cis-Octadecadienoic acid-(5Z,8Z,11Z,14Z,17Z)-Icosapentaenoic acid; (5Z,8Z,11Z,14Z,17Z)-Eicosapentaenoic acid; Eicosapentaenoic acid; 5,8,11,14,17-Icosapentaenoic acid; (5Z,8Z,11Z,14Z,17Z)-Eicosapentaenoate/Retinyl ester; all-trans-Retinyl ester//13,14-epoxy-retinol-Linoleate; Linoleic acid; (9Z,12Z)-O…	Negative	18 hr
De novo fatty acid biosynthesis	0.0261323	C00361/C00054,C01595,C01530,C00712/C01712,C00362/C00020,C00361/C00054,C00249	dGDP; 2'-Deoxyguanosine 5'-diphosphate/Adenosine 3',5'-bisphosphate; PAP; 3'-Phosphoadenylate; Phosphoadenosine phosphate-Linoleate; Linoleic acid; (9Z,12Z)-Octadecadienoic acid; 9-cis,12-cis-Octadecadienoate; 9-cis,12-cis-Octadecadienoic acid-Octadecanoic acid; Stearate; Stearic acid-(9Z)-Octadecenoic acid; (Z)-Octadec-9-enoic acid; Oleate; Oleic acid/(9E)-Octadecenoic acid; 9-Octadecenoic acid,…	Positive	18 hr
Glycerophospholipid metabolism	0.0364675	C02737,C01595,C01225,C00416,C01595,C06426/C06427,C01595,C00219,C01595,C00670,C01595	Phosphatidylserine; Phosphatidyl-L-serine; 1,2-Diacyl-sn-glycerol 3-phospho-L-serine; 3-O-sn-Phosphatidyl-L-serine; O3-Phosphatidyl-L-serine-Linoleate; Linoleic acid; (9Z,12Z)-Octadecadienoic acid; 9-cis,12-cis-Octadecadienoate; 9-cis,12-cis-Octadecadienoic acid-sn-glycero-3-Phospho-1-inositol; 1-(sn-glycero-3-Phospho)-1D-myo-inositol-Phosphatidate; Phosphatidic acid; 1,2-Diacyl-sn-glycerol 3-pho…	Negative	18 hr
Androgen and estrogen biosynthesis and metabolism	0.0400807	C05293/C03917/C04373/C04295/C00523,C05293/C03917/C04373/C04295/C00523	5beta-Dihydrotestosterone/17beta-Hydroxyandrostan-3-one; 5alpha-Dihydrotestosterone; Androstanolone; 17beta-Hydroxy-5alpha-androstan-3-one/3alpha-Hydroxy-5beta-androstan-17-one; Etiocholan-3alpha-ol-17-one; 3alpha-Hydroxyetiocholan-17-one/Androst-5-ene-3beta,17beta-diol; 3beta,17beta-Dihydroxyandrost-5-ene; 3beta,17beta-Dihydroxy-5-androstene; Androstenediol/Androsterone; 3alpha-Hydroxy-5alpha-an…	Negative	18 hr
Ascorbate (Vitamin C) and Aldarate Metabolism	0.0434417	C00051,C01620/C00262,C00425/C00417/C05422,C00311/C00158/C04575,C01620/C00262	Glutathione; 5-L-Glutamyl-L-cysteinylglycine; N-(N-gamma-L-Glutamyl-L-cysteinyl)glycine; gamma-L-Glutamyl-L-cysteinyl-glycine; GSH; Reduced glutathione-/Hypoxanthine; Purine-6-ol-Dehydroascorbate/cis-Aconitate; cis-Aconitic acid/Dehydroascorbate; Dehydroascorbic acid; L-Dehydroascorbate; L-Dehydroascorbic acid-Isocitrate; Isocitric acid; 1-Hydroxytricarballylic acid; 1-Hydroxypropane-1,2,3-tricar…	Positive	18 hr
Linoleate metabolism	0.04445	C01595,C01595,C06426/C06427,C01595,C01595,C01595	Linoleate; Linoleic acid; (9Z,12Z)-Octadecadienoic acid; 9-cis,12-cis-Octadecadienoate; 9-cis,12-cis-Octadecadienoic acid-Linoleate; Linoleic acid; (9Z,12Z)-Octadecadienoic acid; 9-cis,12-cis-Octadecadienoate; 9-cis,12-cis-Octadecadienoic acid-(6Z,9Z,12Z)-Octadecatrienoic acid; 6,9,12-Octadecatrienoic acid; gamma-Linolenic acid; Gamolenic acid/(9Z,12Z,15Z)-Octadecatrienoic acid; alpha-Linolenic a…	Negative	18 hr
Vitamin B6 (pyridoxine) metabolism	0.0470549	C00547/C00314,C00847	L-Noradrenaline; Noradrenaline; Norepinephrine; Arterenol; 4-[(1R)-2-Amino-1-hydroxyethyl]-1,2-benzenediol/Pyridoxine; Pyridoxol-4-Pyridoxate; 4-Pyridoxic acid	Positive	18 hr
C21-steroid hormone biosynthesis and metabolism	0.0777246	C00361/C00054,C00167,,C05141,,,,,,C00361/C00054,,	dGDP; 2'-Deoxyguanosine 5'-diphosphate/Adenosine 3',5'-bisphosphate; PAP; 3'-Phosphoadenylate; Phosphoadenosine phosphate-UDP-glucuronate; UDPglucuronate; UDP-D-glucuronate; UDP-alpha-D-glucuronate--Estriol; 1,3,5(10)-Estratriene-3,16-alpha,17beta-triol------dGDP; 2'-Deoxyguanosine 5'-diphosphate/Adenosine 3',5'-bisphosphate; PAP; 3'-Phosphoadenylate; Phosphoadenosine phosphate--	Positive	18 hr
Linoleate metabolism	0.0840266	C00051,CE5527/CE5526,C14827/C04717,C00167,C14826/C14825,C14827/C04717,C01595,CE5527/CE5526	Glutathione; 5-L-Glutamyl-L-cysteinylglycine; N-(N-gamma-L-Glutamyl-L-cysteinyl)glycine; gamma-L-Glutamyl-L-cysteinyl-glycine; GSH; Reduced glutathione-/-9(S)-HPODE; 9(S)-HPOD; (10E,12Z)-(9S)-9-Hydroperoxyoctadeca-10,12-dienoic acid/(9Z,11E)-(13S)-13-Hydroperoxyoctadeca-9,11-dienoic acid; (9Z,11E)-(13S)-13-Hydroperoxyoctadeca-9,11-dienoate; 13(S)-HPODE; 13S-Hydroperoxy-9Z,11E-octadecadienoic acid…	Positive	18 hr
Methionine and cysteine metabolism	0.100076	C00051,C00026,C00380,C00361/C00054,C00170,,C00073,C00212/C00330,C00362/C00020,C00361/C00054	Glutathione; 5-L-Glutamyl-L-cysteinylglycine; N-(N-gamma-L-Glutamyl-L-cysteinyl)glycine; gamma-L-Glutamyl-L-cysteinyl-glycine; GSH; Reduced glutathione-2-Oxoglutarate; Oxoglutaric acid; 2-Ketoglutaric acid; alpha-Ketoglutaric acid-Cytosine-dGDP; 2'-Deoxyguanosine 5'-diphosphate/Adenosine 3',5'-bisphosphate; PAP; 3'-Phosphoadenylate; Phosphoadenosine phosphate-5'-Methylthioadenosine; Methylthioade…	Positive	18 hr
Tyrosine metabolism	0.119066	C00051,C00361/C00054,C00361/C00054,C05332,C00167,C00272,,C01829,,C00026,C07086/C03765,C00362/C00020,C00547/C00314,C05581,C00425/C00417/C05422	Glutathione; 5-L-Glutamyl-L-cysteinylglycine; N-(N-gamma-L-Glutamyl-L-cysteinyl)glycine; gamma-L-Glutamyl-L-cysteinyl-glycine; GSH; Reduced glutathione-dGDP; 2'-Deoxyguanosine 5'-diphosphate/Adenosine 3',5'-bisphosphate; PAP; 3'-Phosphoadenylate; Phosphoadenosine phosphate-dGDP; 2'-Deoxyguanosine 5'-diphosphate/Adenosine 3',5'-bisphosphate; PAP; 3'-Phosphoadenylate; Phosphoadenosine phosphate-Phe…	Positive	18 hr
Pentose and Glucuronate Interconversions	0.130661	C00105,C00167	UMP; Uridylic acid; Uridine monophosphate; Uridine 5'-monophosphate; 5'Uridylic acid-UDP-glucuronate; UDPglucuronate; UDP-D-glucuronate; UDP-alpha-D-glucuronate	Positive	18 hr
Fatty acid activation	0.15108	C01595,C01530,C00249,C00362/C00020,C06423,C00712/C01712	Linoleate; Linoleic acid; (9Z,12Z)-Octadecadienoic acid; 9-cis,12-cis-Octadecadienoate; 9-cis,12-cis-Octadecadienoic acid-Octadecanoic acid; Stearate; Stearic acid-Hexadecanoic acid; Hexadecanoate; Hexadecylic acid; Palmitic acid; Palmitate; Cetylic acid-dGMP; 2'-Deoxyguanosine 5'-monophosphate; 2'-Deoxyguanosine 5'-phosphate; Deoxyguanylic acid; Deoxyguanosine monophosphate/AMP; Adenosine 5'-mon…	Positive	18 hr
Fatty Acid Metabolism	0.153012	C01595,C01530,C00249	Linoleate; Linoleic acid; (9Z,12Z)-Octadecadienoic acid; 9-cis,12-cis-Octadecadienoate; 9-cis,12-cis-Octadecadienoic acid-Octadecanoic acid; Stearate; Stearic acid-Hexadecanoic acid; Hexadecanoate; Hexadecylic acid; Palmitic acid; Palmitate; Cetylic acid	Positive	18 hr
Starch and Sucrose Metabolism	0.153012	,C00105,C00167	-UMP; Uridylic acid; Uridine monophosphate; Uridine 5'-monophosphate; 5'Uridylic acid-UDP-glucuronate; UDPglucuronate; UDP-D-glucuronate; UDP-alpha-D-glucuronate	Positive	18 hr
TCA cycle	0.155197	C00026,C00425/C00417/C05422,C00311/C00158/C04575,C00074	2-Oxoglutarate; Oxoglutaric acid; 2-Ketoglutaric acid; alpha-Ketoglutaric acid-Dehydroascorbate/cis-Aconitate; cis-Aconitic acid/Dehydroascorbate; Dehydroascorbic acid; L-Dehydroascorbate; L-Dehydroascorbic acid-Isocitrate; Isocitric acid; 1-Hydroxytricarballylic acid; 1-Hydroxypropane-1,2,3-tricarboxylic acid/Citrate; Citric acid; 2-Hydroxy-1,2,3-propanetricarboxylic acid; 2-Hydroxytricarballyli…	Positive	18 hr
Xenobiotics metabolism	0.198555	C00051,,C00361/C00054,C00361/C00054,,C00167,,C14862,C00249	Glutathione; 5-L-Glutamyl-L-cysteinylglycine; N-(N-gamma-L-Glutamyl-L-cysteinyl)glycine; gamma-L-Glutamyl-L-cysteinyl-glycine; GSH; Reduced glutathione--dGDP; 2'-Deoxyguanosine 5'-diphosphate/Adenosine 3',5'-bisphosphate; PAP; 3'-Phosphoadenylate; Phosphoadenosine phosphate-dGDP; 2'-Deoxyguanosine 5'-diphosphate/Adenosine 3',5'-bisphosphate; PAP; 3'-Phosphoadenylate; Phosphoadenosine phosphate--U…	Positive	18 hr
Vitamin A (retinol) metabolism	0.213932	CE2962,C00362/C00020,,C00167	rac-4-hydroxy-4-O-(beta-D-glucuronide)-all-trans-retinyl acetate-dGMP; 2'-Deoxyguanosine 5'-monophosphate; 2'-Deoxyguanosine 5'-phosphate; Deoxyguanylic acid; Deoxyguanosine monophosphate/AMP; Adenosine 5'-monophosphate; Adenylic acid; Adenylate; 5'-AMP; 5'-Adenylic acid; 5'-Adenosine monophosphate; Adenosine 5'-phosphate--UDP-glucuronate; UDPglucuronate; UDP-D-glucuronate; UDP-alpha-D-glucuronate	Positive	18 hr
Di-unsaturated fatty acid beta-oxidation	0.233258	C01595,C00362/C00020	Linoleate; Linoleic acid; (9Z,12Z)-Octadecadienoic acid; 9-cis,12-cis-Octadecadienoate; 9-cis,12-cis-Octadecadienoic acid-dGMP; 2'-Deoxyguanosine 5'-monophosphate; 2'-Deoxyguanosine 5'-phosphate; Deoxyguanylic acid; Deoxyguanosine monophosphate/AMP; Adenosine 5'-monophosphate; Adenylic acid; Adenylate; 5'-AMP; 5'-Adenylic acid; 5'-Adenosine monophosphate; Adenosine 5'-phosphate	Positive	18 hr
Phytanic acid peroxisomal oxidation	0.233258	C00026,C00362/C00020	2-Oxoglutarate; Oxoglutaric acid; 2-Ketoglutaric acid; alpha-Ketoglutaric acid-dGMP; 2'-Deoxyguanosine 5'-monophosphate; 2'-Deoxyguanosine 5'-phosphate; Deoxyguanylic acid; Deoxyguanosine monophosphate/AMP; Adenosine 5'-monophosphate; Adenylic acid; Adenylate; 5'-AMP; 5'-Adenylic acid; 5'-Adenosine monophosphate; Adenosine 5'-phosphate	Positive	18 hr
Prostaglandin formation from arachidonate	0.273254	C00051,,C00362/C00020,,,,C00425/C00417/C05422	Glutathione; 5-L-Glutamyl-L-cysteinylglycine; N-(N-gamma-L-Glutamyl-L-cysteinyl)glycine; gamma-L-Glutamyl-L-cysteinyl-glycine; GSH; Reduced glutathione--dGMP; 2'-Deoxyguanosine 5'-monophosphate; 2'-Deoxyguanosine 5'-phosphate; Deoxyguanylic acid; Deoxyguanosine monophosphate/AMP; Adenosine 5'-monophosphate; Adenylic acid; Adenylate; 5'-AMP; 5'-Adenylic acid; 5'-Adenosine monophosphate; Adenosine …	Positive	18 hr
Sialic acid metabolism	0.297034	,C02686,C00074	-Galactosylceramide; Galactocerebroside; D-Galactosyl-N-acylsphingosine; Cerebroside; D-Galactosylceramide-Phosphoenolpyruvate; Phosphoenolpyruvic acid; PEP	Positive	18 hr
Bile acid biosynthesis	0.297034	C04722,C00362/C00020,CE5560	3alpha,7alpha,12alpha-Trihydroxy-5beta-cholestanoate; 3alpha,7alpha,12alpha-Trihydroxy-5beta-cholestan-26-oate; 3alpha,7alpha,12alpha-Trihydroxy-5beta-cholestanate-dGMP; 2'-Deoxyguanosine 5'-monophosphate; 2'-Deoxyguanosine 5'-phosphate; Deoxyguanylic acid; Deoxyguanosine monophosphate/AMP; Adenosine 5'-monophosphate; Adenylic acid; Adenylate; 5'-AMP; 5'-Adenylic acid; 5'-Adenosine monophosphate;…	Positive	18 hr
Proteoglycan biosynthesis	0.297034	C00361/C00054,C00361/C00054,C00167	dGDP; 2'-Deoxyguanosine 5'-diphosphate/Adenosine 3',5'-bisphosphate; PAP; 3'-Phosphoadenylate; Phosphoadenosine phosphate-dGDP; 2'-Deoxyguanosine 5'-diphosphate/Adenosine 3',5'-bisphosphate; PAP; 3'-Phosphoadenylate; Phosphoadenosine phosphate-UDP-glucuronate; UDPglucuronate; UDP-D-glucuronate; UDP-alpha-D-glucuronate	Positive	18 hr
Androgen and estrogen biosynthesis and metabolism	0.305352	C00051,C05141,C00361/C00054,C00361/C00054,C00167	Glutathione; 5-L-Glutamyl-L-cysteinylglycine; N-(N-gamma-L-Glutamyl-L-cysteinyl)glycine; gamma-L-Glutamyl-L-cysteinyl-glycine; GSH; Reduced glutathione-Estriol; 1,3,5(10)-Estratriene-3,16-alpha,17beta-triol-dGDP; 2'-Deoxyguanosine 5'-diphosphate/Adenosine 3',5'-bisphosphate; PAP; 3'-Phosphoadenylate; Phosphoadenosine phosphate-dGDP; 2'-Deoxyguanosine 5'-diphosphate/Adenosine 3',5'-bisphosphate; P…	Positive	18 hr
Vitamin B1 (thiamin) metabolism	0.317284	C00026,C00362/C00020	2-Oxoglutarate; Oxoglutaric acid; 2-Ketoglutaric acid; alpha-Ketoglutaric acid-dGMP; 2'-Deoxyguanosine 5'-monophosphate; 2'-Deoxyguanosine 5'-phosphate; Deoxyguanylic acid; Deoxyguanosine monophosphate/AMP; Adenosine 5'-monophosphate; Adenylic acid; Adenylate; 5'-AMP; 5'-Adenylic acid; 5'-Adenosine monophosphate; Adenosine 5'-phosphate	Positive	18 hr
CoA Catabolism	0.317284	,C00362/C00020	-dGMP; 2'-Deoxyguanosine 5'-monophosphate; 2'-Deoxyguanosine 5'-phosphate; Deoxyguanylic acid; Deoxyguanosine monophosphate/AMP; Adenosine 5'-monophosphate; Adenylic acid; Adenylate; 5'-AMP; 5'-Adenylic acid; 5'-Adenosine monophosphate; Adenosine 5'-phosphate	Positive	18 hr
Selenoamino acid metabolism	0.317284	C00212/C00330,C00362/C00020	Adenosine/Deoxyguanosine; 2'-Deoxyguanosine-dGMP; 2'-Deoxyguanosine 5'-monophosphate; 2'-Deoxyguanosine 5'-phosphate; Deoxyguanylic acid; Deoxyguanosine monophosphate/AMP; Adenosine 5'-monophosphate; Adenylic acid; Adenylate; 5'-AMP; 5'-Adenylic acid; 5'-Adenosine monophosphate; Adenosine 5'-phosphate	Positive	18 hr
Carnitine shuttle	0.32325			Positive	18 hr
Pyrimidine metabolism	0.339971	C00380,C00361/C00054,C00074,C00475,C00299,C00106,C00362/C00020,C00361/C00054,C00105	Cytosine-dGDP; 2'-Deoxyguanosine 5'-diphosphate/Adenosine 3',5'-bisphosphate; PAP; 3'-Phosphoadenylate; Phosphoadenosine phosphate-Phosphoenolpyruvate; Phosphoenolpyruvic acid; PEP-Cytidine-Uridine-Uracil-dGMP; 2'-Deoxyguanosine 5'-monophosphate; 2'-Deoxyguanosine 5'-phosphate; Deoxyguanylic acid; Deoxyguanosine monophosphate/AMP; Adenosine 5'-monophosphate; Adenylic acid; Adenylate; 5'-AMP; 5'-A…	Positive	18 hr
Lysine metabolism	0.350391	C00026,,C03793,C00362/C00020,	2-Oxoglutarate; Oxoglutaric acid; 2-Ketoglutaric acid; alpha-Ketoglutaric acid--N6,N6,N6-Trimethyl-L-lysine-dGMP; 2'-Deoxyguanosine 5'-monophosphate; 2'-Deoxyguanosine 5'-phosphate; Deoxyguanylic acid; Deoxyguanosine monophosphate/AMP; Adenosine 5'-monophosphate; Adenylic acid; Adenylate; 5'-AMP; 5'-Adenylic acid; 5'-Adenosine monophosphate; Adenosine 5'-phosphate-	Positive	18 hr
Vitamin H (biotin) metabolism	0.357533	C00362/C00020	dGMP; 2'-Deoxyguanosine 5'-monophosphate; 2'-Deoxyguanosine 5'-phosphate; Deoxyguanylic acid; Deoxyguanosine monophosphate/AMP; Adenosine 5'-monophosphate; Adenylic acid; Adenylate; 5'-AMP; 5'-Adenylic acid; 5'-Adenosine monophosphate; Adenosine 5'-phosphate	Positive	18 hr
Caffeine metabolism	0.357533			Positive	18 hr
Sphingolipid metabolism	0.357533	C02686	Galactosylceramide; Galactocerebroside; D-Galactosyl-N-acylsphingosine; Cerebroside; D-Galactosylceramide	Positive	18 hr
Nucleotide Sugar Metabolism	0.357533	C00167	UDP-glucuronate; UDPglucuronate; UDP-D-glucuronate; UDP-alpha-D-glucuronate	Positive	18 hr
Omega-3 fatty acid metabolism	0.412402	C00362/C00020,	dGMP; 2'-Deoxyguanosine 5'-monophosphate; 2'-Deoxyguanosine 5'-phosphate; Deoxyguanylic acid; Deoxyguanosine monophosphate/AMP; Adenosine 5'-monophosphate; Adenylic acid; Adenylate; 5'-AMP; 5'-Adenylic acid; 5'-Adenosine monophosphate; Adenosine 5'-phosphate-	Positive	18 hr
Porphyrin metabolism	0.412402	C00425/C00417/C05422,C00167	Dehydroascorbate/cis-Aconitate; cis-Aconitic acid/Dehydroascorbate; Dehydroascorbic acid; L-Dehydroascorbate; L-Dehydroascorbic acid-UDP-glucuronate; UDPglucuronate; UDP-D-glucuronate; UDP-alpha-D-glucuronate	Positive	18 hr
Biopterin metabolism	0.434165	,C03684/C00835,C00272	-6-Pyruvoyltetrahydropterin; 6-(1,2-Dioxopropyl)-5,6,7,8-tetrahydropterin; 6-Pyruvoyl-5,6,7,8-tetrahydropterin/Sepiapterin-Tetrahydrobiopterin; 5,6,7,8-Tetrahydrobiopterin; 2-Amino-6-(1,2-dihydroxypropyl)-5,6,7,8-tetrahydoro-4(1H)-pteridinone	Positive	18 hr
Valine, leucine and isoleucine degradation	0.434165	C00026,C00407/C00123,C00362/C00020	2-Oxoglutarate; Oxoglutaric acid; 2-Ketoglutaric acid; alpha-Ketoglutaric acid-L-Isoleucine; 2-Amino-3-methylvaleric acid/L-Leucine; 2-Amino-4-methylvaleric acid; (2S)-alpha-2-Amino-4-methylvaleric acid; (2S)-alpha-Leucine-dGMP; 2'-Deoxyguanosine 5'-monophosphate; 2'-Deoxyguanosine 5'-phosphate; Deoxyguanylic acid; Deoxyguanosine monophosphate/AMP; Adenosine 5'-monophosphate; Adenylic acid; Adeny…	Positive	18 hr
Histidine metabolism	0.44929	C00051,C00026,,C00362/C00020	Glutathione; 5-L-Glutamyl-L-cysteinylglycine; N-(N-gamma-L-Glutamyl-L-cysteinyl)glycine; gamma-L-Glutamyl-L-cysteinyl-glycine; GSH; Reduced glutathione-2-Oxoglutarate; Oxoglutaric acid; 2-Ketoglutaric acid; alpha-Ketoglutaric acid--dGMP; 2'-Deoxyguanosine 5'-monophosphate; 2'-Deoxyguanosine 5'-phosphate; Deoxyguanylic acid; Deoxyguanosine monophosphate/AMP; Adenosine 5'-monophosphate; Adenylic ac…	Positive	18 hr
Vitamin B5 - CoA biosynthesis from pantothenate	0.476683	,C00362/C00020	-dGMP; 2'-Deoxyguanosine 5'-monophosphate; 2'-Deoxyguanosine 5'-phosphate; Deoxyguanylic acid; Deoxyguanosine monophosphate/AMP; Adenosine 5'-monophosphate; Adenylic acid; Adenylate; 5'-AMP; 5'-Adenylic acid; 5'-Adenosine monophosphate; Adenosine 5'-phosphate	Positive	18 hr
Alkaloid biosynthesis II	0.477691	C00362/C00020	dGMP; 2'-Deoxyguanosine 5'-monophosphate; 2'-Deoxyguanosine 5'-phosphate; Deoxyguanylic acid; Deoxyguanosine monophosphate/AMP; Adenosine 5'-monophosphate; Adenylic acid; Adenylate; 5'-AMP; 5'-Adenylic acid; 5'-Adenosine monophosphate; Adenosine 5'-phosphate	Positive	18 hr
Parathio degradation	0.477691			Positive	18 hr
Fatty acid oxidation, peroxisome	0.477691	C00026	2-Oxoglutarate; Oxoglutaric acid; 2-Ketoglutaric acid; alpha-Ketoglutaric acid	Positive	18 hr
Polyunsaturated fatty acid biosynthesis	0.477691	C01530	Octadecanoic acid; Stearate; Stearic acid	Positive	18 hr
Mono-unsaturated fatty acid beta-oxidation	0.477691	C00362/C00020	dGMP; 2'-Deoxyguanosine 5'-monophosphate; 2'-Deoxyguanosine 5'-phosphate; Deoxyguanylic acid; Deoxyguanosine monophosphate/AMP; Adenosine 5'-monophosphate; Adenylic acid; Adenylate; 5'-AMP; 5'-Adenylic acid; 5'-Adenosine monophosphate; Adenosine 5'-phosphate	Positive	18 hr
Omega-6 fatty acid metabolism	0.477691	C00362/C00020	dGMP; 2'-Deoxyguanosine 5'-monophosphate; 2'-Deoxyguanosine 5'-phosphate; Deoxyguanylic acid; Deoxyguanosine monophosphate/AMP; Adenosine 5'-monophosphate; Adenylic acid; Adenylate; 5'-AMP; 5'-Adenylic acid; 5'-Adenosine monophosphate; Adenosine 5'-phosphate	Positive	18 hr
