## Supplementary material for "Shifting a Cellular Metabolic Landscape Identifies a Refractory Environment for Flavivirus Replication": Gullberg et al_Supplementary Table 3

### Sheet: Sheet3
Supplemental Table 3. Empirical metabolic features in DENV2 infected cells following Orlistat treatment as determined through mummichog pathway and network analysis of metabolomics data (see materials and methods).
The following information is provided for each feature: Time: the hours post infection (hpi) where the feature was found with different levels between treatment groups. Mode: the negative or positive ionization mode where the feature was measured. Empirical Compound: the internal identification according to the mummichog platform. KEGG ID: the accession number of the features according to the KEG…
Time (hpi)	Ionization Mode	Empirical Compound	KEGG ID	Name	Other IDs	M/ZAvg	RTAvg (min)	Adducts	M/Z difference	Statistic	Significance	MS/MS database	MSI level
MSI level 2
18	Positive	E63	C00330	Adenosine	C00212, C00330	268.104	8.74863	M+H[1+]	-0.0002	3.25	yes	HMDB/Metlin	2
18	Positive	E60	C00294	Inosine	C00294	269.088	9.29624	M+H[1+]	-0.0003	3.4	yes	HMDB/Metlin	2
6, 18	positive	E372, E503	C00387	Guanosine	C00387	284.099	9.23441	M+H[1+]	-0.0004	-2.65	yes	HMDB/Metlin	2
18	Positive	E870	C00020	AMP	C00362, C00020	348.07	6.17028	M+H[1+]	-0.0002	-2.05	yes	HMDB/Metlin	2
18	Positive	E778	C00144	GMP	C00144	364.065	7.98293	M+H[1+]	-0.0003	-1.97	yes	HMDB/Metlin	2
MSI level 3
6	positive	E593	C00022	Pyruvate	C00222, C00022	89.0226	2.51465	M+H[1+]	-0.0007	2.4	yes		3
6	positive	E851	C00041	L-Alanine	C00099, C00133, C00213, C00041	90.0542	8.15692	M+H[1+]	-0.0008	3.65	yes		3
6,18	positive	E404,E520	C00380	Cytosine	C05522, C00380	112.05	3.45566	M+H[1+]	-0.0006	-2.21	yes		3
6,18	positive	E187, E333	C00106	Uracil	C00106	113.034	8.26823	M+H[1+]	-0.0007	-1.93	yes		3
6	positive	E308	C00719	Betaine	C00431, C00719, C00183	118.086	2.34712	M+H[1+]	-0.0006	-3.02	yes		3
6,18	positive	E283,E764	C05332	Phenethylamine	C02846, C05332	122.096	8.98151	M+H[1+]	-0.0006	3.19	yes		3
6, 18	Positive	E906, E759	C00153	Nicotinamide	C00153	123.055	8.30925	M+H[1+]	-0.0006	-2.23	yes		3
6	positive	E397	C00906	5,6-Dihydrothymine	C00906	129.065	8.91276	M+H[1+]	-0.0006	4.51	yes		3
6	positive	E124	CE1554	N-acetyl-L-alanine	CE1554	130.049	8.5013	M[1+]	-0.0011	-1.13	no		3
6	positive	E756	C01879	5-Oxoproline	C04281, C04282, C02238, C01879	130.049	6.92583	M+H[1+]	-0.0005	-1.96	yes		3
6	positive	E305	C01879	5-Oxoproline	C04281, C04282, C02238, C01879	130.049	5.38584	M+H[1+]	-0.0004	-1.93	yes		3
6,18	positive	E119, E41	C00123	L-Leucine	C00407, C00123	132.101	9.33837	M+H[1+]	-0.0005	-1.85	yes		3
6	positive	E355	C00123	L-Leucine	C00407, C00123	132.102	5.02976	M+H[1+]	-0.0004	-3.23	yes		3
6	positive	E931	C06010	(S)-2-Acetolactate	C00900, C06010	133.049	8.30042	M+H[1+]	-0.0006	-1.85	yes		3
6	positive	E827	C00049	L-Aspartate	C00049, C00402	134.044	8.19113	M+H[1+]	-0.0005	2.47	yes		3
6	positive	E319	C00149	(S)-Malate	C00149	135.028	2.50993	M+H[1+]	-0.0004	3.93	yes		3
18	Positive	E362	C00147	Adenine	C00147	136.061	11.2716	M+H[1+]	-0.0006	-2.99	yes		3
18	Positive	E510	C00147	Adenine	C00147	136.061	8.74703	M+H[1+]	-0.0005	2.42	yes		3
18	Positive	E825	C00147	Adenine	C00147	136.061	6.14735	M+H[1+]	-0.0004	-2.35	yes		3
6	positive	E223	C02505	2-Phenylacetamide	C02505, C02558	136.075	7.51233	M+H[1+]	-0.0004	-3.93	yes		3
18	Positive	E372	C00262	Hypoxanthine	C01620, C00262	137.045	9.28748	M+H[1+]	-0.0005	2.64	yes		3
6,18	Positive	E623, E792	C00262	Hypoxanthine	C01620, C00262	137.045	6.44717	M+H[1+]	-0.0004	2.42	yes		3
18	Positive	E504	C03765	4-Hydroxyphenylacetaldehyde	C07086, C03765	137.059	21.559	M+H[1+]	-0.0005	-3.32	yes		3
18	Positive	E372	C00262	Hypoxanthine	C01620, C00262	138.049	9.28746	M(C13)+H[1+]	-0.0006	2.8	yes		3
6, 18	Positive	E792, E623	C00262	Hypoxanthine	C01620, C00262	138.049	6.44362	M(C13)+H[1+]	-0.0005	2.46	yes		3
6	positive	E308	C00719	Betaine	C00431, C00719, C00183	140.068	2.34628	M+Na[1+]	-0.0005	-2.46	yes		3
18	Positive	E80	C06423	Octanoic acid	C06423	145.122	8.85663	M+H[1+]	-0.0005	2.43	yes		3
18	Positive	E609	C00026	2-Oxoglutarate	C00026	147.028	5.82118	M+H[1+]	-0.0003	4.07	yes		3
6	positive	E452	C00064	L-Glutamine	C05100, C00819, C00064	147.076	8.59961	M+H[1+]	-0.0004	3.6	yes		3
6,18	Positive	E413, E411	C00073	L-Methionine	C00073	150.058	3.04448	M+H[1+]	-0.0003	1.68	no		3
6	positive	E305	C01879	5-Oxoproline	C04281, C04282, C02238, C01879	152.031	5.3774	M+Na[1+]	-0.0004	-3.55	yes		3
6	positive	E610	C00242	Guanine	C00242	152.056	9.23441	M+H[1+]	-0.0004	-3.25	yes		3
6,18	Positive	E216,E166	C00242	Guanine	C00242	152.056	3.55148	M+H[1+]	-0.0004	3.81	yes		3
6	positive	E124	CE1554	N-acetyl-L-alanine	CE1554	153.04	8.08117	M+Na[1+]	0.0006	-1.96	yes		3
6,18	Positive	E69,E284	C00385	Xanthine	C00385	153.04	8.08117	M+H[1+]	-0.0003	2.57	yes		3
6	positive	E355	C00123	L-Leucine	C00407, C00123	154.084	5.06694	M+Na[1+]	-0.0004	-4.14	yes		3
6	positive	E319, E593	C00149, C00022	(S)-Malate, Pyruvate	C00149, C00222, C00022	157.01	2.51032	M+Na[1+], M+HCOONa[1+]	(-0.0003);( -0.0002)	3.28	yes		3
6, 18	Positive	E792,E623	C00262	Hypoxanthine	C01620, C00262	159.027	6.44841	M+Na[1+]	-0.0004	2.47	yes		3
6	positive	E154	C02763	enol-Phenylpyruvate	C00166, C05838, C00811, C02763	165.054	7.51233	M+H[1+]	-0.0002	-3.7	yes		3
6	positive	E671	C00079	L-Phenylalanine	C00079, CE2172	166.086	19.1288	M+H[1+]	-0.0004	-3.12	yes		3
6	positive	E152	C00079	L-Phenylalanine	C00079, CE2172	166.086	9.39757	M+H[1+]	-0.0004	-2.07	yes		3
18	Positive	E733	C05581	3-Methoxy-4-hydroxyphenylacetaldehyde	C05581	167.07	30.8905	M+H[1+]	-0.0003	2.13	yes		3
18	Positive	E596	C00074	Phosphoenolpyruvate	C00074	168.989	2.09383	M+H[1+]	-0.0003	2.26	yes		3
6, 18	Positive	E424, E348	C00547, C00314	L-Noradrenaline, Pyridoxine	C00547, C00314	170.081	5.28177	M+H[1+]	-0.0003	(-2.17), 1.84	yes		3
6, 18	Positive	E413, E411	C00073	L-Methionine	C00073	172.04	2.99867	M+Na[1+]	-0.0003	3.96	yes		3
18	Positive	E500	C00385, C05422	Xanthine, Dehydroascorbate	C00385, C00425, C00417, C05422	175.023	5.81387	M+Na[1+], M+H[1+]	0.0008	4.1	yes		3
6	positive	E378	C00062	L-Arginine	C00792, C00062	175.119	8.08688	M+H[1+]	-0.0004	-2.9	yes		3
6	positive	E129	C00062	L-Arginine	C00792, C00062	175.119	3.47942	M+H[1+]	-0.0003	-4.64	yes		3
6	positive	E543	C01042	N-Acetyl-L-aspartate	C05520, C01042, C01045	176.055	3.83972	M+H[1+]	-0.0003	2.88	yes		3
6	Negative	E249	C01042	N-Acetyl-L-aspartate	C05520, C01045, C01042	176.057	9.41768	M+H[1+]	0.0017	3.72	yes		3
6	positive	E510	C00780	3-(2-Aminoethyl)-1H-indol-5-ol	C00780	177.102	10.8288	M+H[1+]	-0.0005	-5.95	yes		3
6	positive	E370	C01179	3-(4-Hydroxyphenyl)pyruvate	C05350, C01179, C01197	181.049	7.44745	M+H[1+]	-0.0003	-8.93	yes		3
6	positive	E802	CE2174		C00082, CE2174	182.081	7.51233	M+H[1+]	-0.0002	-3.37	yes		3
18	Positive	E596	C00074	Phosphoenolpyruvate	C00074	190.971	2.0788	M+Na[1+]	-0.0003	3.01	yes		3
6	positive	E680	C02712	N-Acetylmethionine	C02712	192.068	12.4229	M+H[1+]	-0.0004	-1.89	yes		3
18	Positive	E924	C04575		C00311, C00158, C04575	193.034	5.81387	M+H[1+]	-0.0002	4.43	yes		3
6	positive	E543	C01042	N-Acetyl-L-aspartate	C05520, C01042, C01045	198.037	3.75442	M+Na[1+]	-0.0003	-1.72	no		3
6	positive	E368	C00355	3,4-Dihydroxy-L-phenylalanine	C00355	198.076	7.49216	M+H[1+]	-0.0002	-2.76	yes		3
6	positive	E223, E802	C02505, CE2174	2-Phenylacetamide	C02505, C02558, C00082, CE2174	204.063	7.4869	M+HCOONa[1+], M+Na[1+]	(-0.0002), -0.0003	-1.89	yes		3
6, 18	positive	E539, E88	C00525	D-Tryptophan	C00078, C00525	205.097	11.594	M+H[1+]	-0.0004	(-2.45), -0.1	yes, no		3
18	Positive	E342, E701	C00847, C02470	4-Pyridoxate, Xanthurenic acid	C00847, C02470	206.044	17.2248	M+Na[1+], M+H[1+]	0.0019, -0.0004	2.12	yes		3
6, 18	positive	E539, E88	C00525	D-Tryptophan	C00078, C00525	206.1	11.594	M(C13)+H[1+]	-0.0005	(-2.16), -0.16	yes, no		3
6	positive	E712	C16591	3-Carbamoyl-2-phenylpropionic acid	C16591	210.076	9.42347	M+H[1+]	-0.0004	-2.47	yes		3
18	Positive	E387	C03793	N6,N6,N6-Trimethyl-L-lysine	C03793	211.144	14.4953	M+Na[1+]	0.0018	-2.62	yes		3
6	positive	E572, E879	CE2153, CE2176	3-O-methyldopa	CE2153, CE2176	212.091	10.0186	M+Na[1+], M+H[1+]	(-0.0007), -0.0004	-3.55	yes		3
6	positive	E466	C02712	N-Acetylmethionine	C05635, C16596, C02712	214.05	18.5838	M+Na[1+]	-0.0013	3.82	yes		3
6	positive	E255	C02712	N-Acetylmethionine	C02712	214.051	2.19642	M+Na[1+]	0.0001	-5.54	yes		3
18	Positive	E609, E924	C00026	2-Oxoglutarate	C00026, C00311, C00158, C04575	215.016	5.79092	M+HCOONa[1+], M+Na[1+]	(-0.0001), -0.0002	3.51	yes		3
6	positive	E571	C03740	(5-L-Glutamyl)-L-amino acid	C03740	219.097	4.92586	M+H[1+]	-0.0002	4.26	yes		3
6	positive	E507	C00864	Pantothenate	C00864	220.118	10.5459	M+H[1+]	-0.0004	-1.4	no		3
6	positive	E922	C00643	5-Hydroxy-L-tryptophan	C00643	221.092	11.594	M+H[1+]	-0.0004	-4.75	yes		3
6	positive	E849	C00643	5-Hydroxy-L-tryptophan	C00643	221.093	14.5655	M+H[1+]	0.0008	2.2	yes		3
6, 18	positive	E539, E88	C00525	D-Tryptophan	C00078, C00525	227.079	11.6111	M+Na[1+]	-0.0004	5.75	yes		3
6	Negative	E126	C00931	Porphobilinogen	C00931	227.104	16.4338	M+H[1+]	0.0016	3.84	yes		3
6	Negative	E279	C00931	Porphobilinogen	C00931	227.104	9.75218	M+H[1+]	0.0016	-3.06	yes		3
6	positive	E687	C02406	Formylkynurenine	C15605, C02700, C02406	237.087	11.6007	M+H[1+]	-0.0004	-2.73	yes		3
18	Positive	E770	C00835	Sepiapterin	C03684, C00835, CE2847	238.092	5.84552	M+H[1+]	-0.0015	5.27	yes		3
6	positive	E848	C07501	Felbamate	C07501	239.102	8.98885	M+H[1+]	-0.0003	-3.3	yes		3
6	positive	E507	C00864	Pantothenate	C00864	242.1	10.5429	M+Na[1+]	-0.0004	-2.23	yes		3
6	positive	E464	C01132	N-Acetyl-D-galactosamine	C00140, C00645, C01132, C01074	244.081	7.47726	M+Na[1+]	0.0023	-2.52	yes		3
6, 18	positive	E561, E930	C00475	Cytidine	C05711, C00475	244.093	3.45652	M+H[1+]	-0.0001	-2.19	yes		3
18	Positive	E593	C00299	Uridine	C00299	245.077	8.26436	M+H[1+]	-0.0002	2.95	yes		3
6	positive	E690	C00669	gamma-L-Glutamyl-L-cysteine	C00669	251.07	3.8631	M+H[1+]	0	-2.96	yes		3
6	positive	E467	C16560	3-Hydroxylidocaine	C16560	251.173	10.5916	M+H[1+]	-0.0023	-3.71	yes		3
6	positive	E75	C05648	5-Hydroxy-N-formylkynurenine	C05648	253.082	11.6108	M+H[1+]	-0.0003	-2.65	yes		3
18	Positive	E169	C00249	Hexadecanoic acid	C00249	257.247	3.40308	M+H[1+]	-0.0001	-3.03	yes		3
18	Positive	E913	C00272	Tetrahydrobiopterin	C00272	264.105	30.7339	M+Na[1+]	-0.0017	4.18	yes		3
6, 18	positive	E561, E930	C00475	Cytidine	C05711, C00475	266.075	3.45219	M+Na[1+]	-0.0002	-3.46	yes		3
18	Positive	E593	C00299	Uridine	C00299	267.058	8.25912	M+Na[1+]	-0.0003	4.66	yes		3
6	positive	E709	C14851	Benzo[a]pyrene-4,5-oxide	C14850, C14556, C14849, C14851	269.095	11.5872	M+H[1+]	-0.001	-2.29	yes		3
18	Positive	E63	C00330	Deoxyguanosine	C00212, C00330	269.107	8.74703	M(C13)+H[1+]	-0.0003	3.74	yes		3
18	Positive	E60	C00294	Inosine	C00294	270.091	9.29624	M(C13)+H[1+]	-0.0004	3.43	yes		3
6	positive	E311	C00951	Estradiol-17beta	C00951	272.178	11.2042	M[1+]	0.0007	-2.75	yes		3
6	positive	E369	C03150	N-Ribosylnicotinamide	C04874, C03150	278.087	7.48145	M+Na[1+]	-0.0004	-1.95	yes		3
18	Negative	E130	C06427	(9Z,12Z,15Z)-Octadecatrienoic acid	C06426, C06427	279.234	13.159	M+H[1+]	0.0018	2.47	yes		3
18	Negative	E117	C00670	sn-glycero-3-Phosphocholine	C00670	281.1	10.2987	M+Na[1+]	-0.0003	-2.67	yes		3
18	Positive	E619	C01595	Linoleate	C01595	281.247	31.9651	M+H[1+]	0	-2.91	yes		3
18	Negative	E107	C01595	Linoleate	C01595	281.249	23.0955	M+H[1+]	0.0016	2.38	yes		3
18	Negative	E26	C01595	Linoleate	C01595	281.249	24.0082	M+H[1+]	0.0016	2.21	yes		3
18	Negative	E203	C01595	Linoleate	C01595	281.249	17.1861	M+H[1+]	0.0018	-4.71	yes		3
18	Negative	E169	C01595	Linoleate	C01595	281.249	14.2779	M+H[1+]	0.0019	3.15	yes		3
18	Negative	E269	C01595	Linoleate	C01595	281.249	20.2429	M+H[1+]	0.0019	-2.7	yes		3
18	Positive	E909	C01712	(9E)-Octadecenoic acid	C00712, C01712	283.263	42.041	M+H[1+]	-0.0002	-1.37	no		3
18	Negative	E159	C00712	(9Z)-Octadecenoic acid	C01712, C00712	283.265	16.0151	M+H[1+]	0.0018	1.8	yes		3
18	Positive	E594	C01530	Octadecanoic acid	C01530	285.279	4.67448	M+H[1+]	0	-5.33	yes		3
18	Positive	E60	C00294	Inosine	C00294	291.07	9.35108	M+Na[1+]	-0.0004	2.59	yes		3
18	Negative	E18	C00523	Androsterone	C05293, C03917, C04373, C04295, C00523	291.233	23.4727	M+H[1+]	0.0015	-1.87	yes		3
18	Negative	E132	C00523	Androsterone	C05293, C03917, C04373, C04295, C00523	291.234	13.2354	M+H[1+]	0.0017	2.78	yes		3
6	positive	E377	C00951	Estradiol-17beta	C00951	295.165	12.1568	M+Na[1+]	-0.0021	-3.23	yes		3
6	positive	E311	C00951	Estradiol-17beta	C00951	295.165	11.3664	M+Na[1+]	-0.002	-3.2	yes		3
18	Positive	E232	CE5526		CE5527, C14765, CE5526	295.227	24.9552	M+H[1+]	-0.0002	-4.58	yes		3
18	Positive	E403	CE5526		CE5527, C14765, CE5526	295.227	27.5172	M+H[1+]	-0.0002	-3.49	yes		3
18	Positive	E232	CE5526		CE5527, C14765, CE5526	296.23	24.9383	M(C13)+H[1+]	-0.0003	-3.67	yes		3
18	Positive	E579	C14825	9(10)-EpOME	C14826, C14825, C14762	297.239	39.1727	M+H[1+]	-0.0029	-1.9	yes		3
18	Positive	E123	C00170	5'-Methylthioadenosine	C00170	298.096	11.2319	M+H[1+]	-0.0004	-1.88	yes		3
6	positive	E382	C03492	D-4'-Phosphopantothenate	C03492	300.084	9.48714	M+H[1+]	-0.0003	-4.87	yes		3
18	Negative	E142	CE5932	13,14-epoxy-retinol	C06428, C02075, CE5013, CE5932	303.234	12.9872	M+H[1+]	0.0018	2.07	yes		3
18	Negative	E233	C00219	(5Z,8Z,11Z,14Z)-Icosatetraenoic acid	C00219	305.249	13.9784	M+H[1+]	0.0019	2.51	yes		3
6	positive	E472, E50	C00127, C00051	Glutathione disulfide	C00127	307.083	8.50895	M+2H[2+], M[1+]	-0.0002	-1.82	yes		3
18	Negative	E280	C03242	(8Z,11Z,14Z)-Icosatrienoic acid	C03242	307.265	24.2267	M+H[1+]	0.0016	2.38	yes		3
18	Negative	E239	C03242	(8Z,11Z,14Z)-Icosatrienoic acid	C03242	307.265	14.6328	M+H[1+]	0.0018	3.02	yes		3
6	positive	E472	C00127	Glutathione disulfide	C00127	307.585	8.5013	M(C13)+2H[2+]	-0.0004	-1.91	yes		3
6	positive	E50	C00051	Glutathione	C00051	308.091	8.49092	M+H[1+]	-0.0005	-0.82	no		3
18	Positive	E412	C00051	Glutathione	C00051	308.091	4.10273	M+H[1+]	0	-0.44	no		3
18	Positive	E412	C00051	Glutathione	C00051	309.094	4.09607	M(C13)+H[1+]	-0.0003	-0.5	no		3
18	Positive	E654	C05141	Estriol	C05301, hestratriol, CE2179, C05141	311.164	42.041	M+Na[1+]	0.0022	-1.8	yes		3
18	Positive	E223	C04717	(9Z,11E)-(13S)-13-Hydroperoxyoctadeca-9,11-dienoic acid	C14827, C04717	313.237	25.1096	M+H[1+]	-0.0003	-3.12	yes		3
18	Positive	E13	C04717	(9Z,11E)-(13S)-13-Hydroperoxyoctadeca-9,11-dienoic acid	C14827, C04717	313.237	27.5333	M+H[1+]	-0.0003	-3.5	yes		3
6	positive	E840	CE5653	4-oxo-9-cis-retinoate	CE5653	314.188	15.4166	M+H[1+]	0.0003	-3.36	yes		3
6	positive	E131	C00055	CMP	C00055	324.059	5.41032	M+H[1+]	-0.0001	-2.67	yes		3
6, 18	positive	E180, E443	C00105	UMP	C01368, C00105	325.043	4.74928	M+H[1+]	-0.0002	(-0.02), -2.14	no, yes		3
18	Positive	E860	C00575	3',5'-Cyclic AMP	C00575	330.059	9.47623	M+H[1+]	-0.0003	-1.96	yes		3
18	Positive	E412	C00051	Glutathione	C00051	330.073	4.05134	M+Na[1+]	-0.0003	1.91	yes		3
6	Negative	E154	C00270	N-Acetylneuraminate	C00270	332.097	10.2973	M+Na[1+]	0.0015	-4.25	yes		3
18	Positive	E817	C00455	Nicotinamide D-ribonucleotide	C00455	335.064	2.53707	M+H[1+]	-0.0002	5.46	yes		3
6	positive	E597	C04540	N4-(Acetyl-beta-D-glucosaminyl)asparagine	C04540	336.137	14.2384	M+H[1+]	-0.0031	-3.85	yes		3
6	positive	E80	CE7079	leukotriene A5	CE2953, CE7079, CE7111, CE4877	338.182	4.54247	M+Na[1+]	-0.0032	-4.17	yes		3
6, 18	positive	E180, E443	C00105	UMP	C01368, C00105	347.025	4.82091	M+Na[1+]	-0.0003	-2.81	yes		3
18	Negative	E223	C06429	(4Z,7Z,10Z,13Z,16Z,19Z)-Docosahexaenoic acid	C06429	351.231	31.8562	M+Na[1+]	0.0018	-4.4	yes		3
18	Positive	E909	C01712	(9E)-Octadecenoic acid	C00712, C01712	351.25	42.1269	M+HCOONa[1+]	-0.0005	-1.8	yes		3
18	Negative	E135	C01225	sn-glycero-3-Phospho-1-inositol	C01225	357.056	7.96213	M+Na[1+]	-0.0001	4.53	yes		3
6	positive	E892	C03033	beta-D-Glucuronoside	C03033	362.086	9.04833	M+Na[1+]	0.0009	-2.61	yes		3
6	positive	E882	C16661	L-alpha-Acetyl-N-normethadol	C16661	362.211	42.4372	M+Na[1+]	0.0022	2.08	yes		3
6, 18	positive	E170, E29	C00655	Xanthosine 5'-phosphate	C00655	365.049	8.55658	M+H[1+]	-0.0004	3.1	yes		3
6, 18	Positive	E228, E167	C14862		C14862	366.096	11.5609	M+H[1+]	-0.0006	2.82	yes		3
6	positive	E348	C14862		C14862	366.096	10.2645	M+H[1+]	-0.0005	0.79	no		3
18	Positive	E870	C00020	AMP	C00362, C00020	370.052	6.21018	M+Na[1+]	-0.0004	-1.07	no		3
6	positive	E340	CE5828		CE5924, CE5929, CE4989, CE5931, CE7093, CE5663, C08012, CE6234, CE5828	376.222	15.6933	M+Na[1+]	-0.0001	-2.32	yes		3
18	Positive	E653	CE5719	9'-carboxy-gama-chromanol	CE5719	376.259	7.25457	M+H[1+]	-0.0018	4.81	yes		3
6	positive	E15	C16546	N-Desmethyltamoxifen	C16546	380.198	11.3411	M+Na[1+]	-0.001	-4.29	yes		3
18	Positive	E778	C00144	GMP	C00144	386.047	7.94181	M+Na[1+]	-0.0004	-0.34	no		3
6	positive	E348	C14862		C14862	388.078	10.2849	M+Na[1+]	-0.0007	2.11	yes		3
18	Positive	E653	CE5719	9'-carboxy-gama-chromanol	CE5719	398.241	7.29558	M+Na[1+]	-0.002	0.81	no		3
6	positive	E726	C00112	CDP	C00112	404.025	2.53082	M+H[1+]	-0.0003	1.9	yes		3
6	positive	E314	C00015	UDP	C00015	405.009	3.27903	M+H[1+]	-0.0004	-0.1	no		3
6	positive	E314	C00015	UDP	C00015	406.012	3.13187	M(C13)+H[1+]	-0.0004	0.31	no		3
18	Positive	E116	CE5851	9'-carboxy-alpha-tocotrienol	CE5851	408.229	40.7028	M+Na[1+]	0.0021	-2.61	yes		3
6	positive	E726	C00112	CDP	C00112	426.007	2.50514	M+Na[1+]	-0.0005	1.08	no		3
6	positive	E314	C00015	UDP	C00015	426.991	3.0512	M+Na[1+]	-0.0004	-2.1	yes		3
6,18	Positive	E331, E125	C00054	Adenosine 3',5'-bisphosphate	C00361, C00054	428.036	8.29889	M+H[1+]	-0.0006	1.97, -2.98	yes		3
18	Positive	E903	C00054	Adenosine 3',5'-bisphosphate	C00361, C00054	428.036	4.66993	M+H[1+]	-0.0004	-2.27	yes		3
18	Positive	E663	CE5560	glycolithocholate	CE5560	433.317	2.79555	M+H[1+]	-0.0021	4.41	yes		3
18	Positive	E627	C04722	3alpha,7alpha,12alpha-Trihydroxy-5beta-cholestanoate	C04722	473.323	43.5779	M+Na[1+]	-0.0008	3.94	yes		3
6	positive	E52	C11132	2-Methoxyestrone 3-glucuronide	C11132	477.212	10.4465	M+H[1+]	-0.0003	-3.75	yes		3
6, 18	positive	E819, E890	CE5798	neuromedin N (1-4)	CE5798	505.298	36.8682	M+H[1+]	-0.0037	3.65	yes		3
6	positive	E67	C02592	Taurolithocholate	C02592	506.296	16.9442	M+Na[1+]	0.0049	-5.6	yes		3
6	Negative	E19	C06135	GA2	C06135	516.311	13.1578	M+H+Na[2+]	-0.0048	-1.7	no		3
18	Positive	E787	CE2962	rac-4-hydroxy-4-O-(beta-D-glucuronide)-all-trans-retinyl acetate	CE2962	520.266	37.1122	M+H[1+]	-0.0005	0	no		3
18	Positive	E787	CE2962	rac-4-hydroxy-4-O-(beta-D-glucuronide)-all-trans-retinyl acetate	CE2962	521.272	36.864	M(C13)+H[1+]	0.0022	2.11	yes		3
6	positive	E934	CE5790	kinetensin 4-7	CE5790	595.287	29.815	M+Na[1+]	0.003	-2.23	yes		3
6, 18	Positive	E495, E428	C00167	UDP-glucuronate	C00167	603.023	3.30918	M+Na[1+]	-0.0008	(-1.97), -2.01	yes		3
6	positive	E744	C00203	UDP-N-acetyl-D-galactosamine	C01170, C00043, C00203	608.088	5.06863	M+H[1+]	-0.0007	5.89	yes		3
6	positive	E472	C00127	Glutathione disulfide	C00127	613.158	8.49349	M+H[1+]	-0.0012	-1.61	no		3
6	positive	E813	C00127	Glutathione disulfide	C00127	613.158	4.04778	M+H[1+]	-0.001	-2.27	yes		3
18	Positive	E450	C02686	Galactosylceramide	C02686	672.54	21.458	M+H[1+]	-0.0005	-7.24	yes		3
18	Negative	E195	C00416	Phosphatidate	C00416	701.514	23.8597	M+H[1+]	0.0021	3.89	yes		3
18	Positive	E790	C01829	O-(4-Hydroxy-3,5-diidophenyl)-3,5-diiodo-L-tyrosine	C01829	799.678	29.1735	M+Na[1+]	0.0021	-2.9	yes		3
18	Negative	E179	C02737	Phosphatidylserine	C02737	836.546	22.4458	M+H[1+]	0.0028	-2.99	yes		3
6	Negative	E196	C06126	Digalactosylceramide	C06126	988.775	28.3722	M+H[1+]	0.0091	-11.74	yes		3
6	Negative	E19	C06135	GA2	C06135	1031.63	12.7574	M+Na[1+]	0.0089	-2.02	yes		3
